# Heterotrimeric kinesin-2 autoinhibition mediated by interactions of the CC2 and proximal tail domains with the motor domains is essential for cilium formation and maintenance

**DOI:** 10.64898/2026.05.19.726381

**Authors:** Jessica M. Adams, Caleb Sawe, Martin F. Engelke

**Affiliations:** Department of Biochemistry & Cellular and Molecular Biology, University of Tennessee, Knoxville, TN, USA; School of Biological Sciences, Illinois State University, Normal, IL, USA

## Abstract

Autoinhibition is a fundamental regulatory mechanism for kinesins, including the heterotrimeric kinesin-2 complex (KIF3A/KIF3B/KAP3), which mediates cytoplasmic cargo transport and anterograde intraflagellar transport. In mammals, kinesin-2 is essential for ciliogenesis and ciliary function. Although a structural model of autoinhibited kinesin-2 has been proposed, further validation and functional analysis are needed. Here, we elucidate the mechanism and functional importance of kinesin-2 autoinhibition using cell-based assays guided by structural predictions. Through knockout-rescue experiments with chimeric KIF3A-KIF3B subunits, we show that subunit-specific interactions between the motor domains and the C-terminal coiled-coil domains and adjacent tail β-hairpin motifs stabilize the autoinhibited state. Interestingly, these same C-terminal regions required for autoinhibition are required for stable heterodimerization of the motor. We further find that a flexible region within the coiled-coil stalk is required for this autoregulation and may facilitate the underlying conformation transitions. Furthermore, the capacity to autoinhibit directly correlates with the ability of mutant motors to support ciliogenesis, underscoring the significance of autoinhibition for motor function. Collectively, these findings define key subunit-specific interactions underlying kinesin-2 autoinhibition, identify elements that govern conformational transitions, and demonstrate that autoinhibition is essential for kinesin-2 function in ciliogenesis.
