## Supplemental Tables for "Heterotrimeric kinesin-2 autoinhibition mediated by interactions of the CC2 and proximal tail domains with the motor domains is essential for cilium formation and maintenance"

### Sheet: Supp. Table 1
			Translated Protein Sequence
Figure	Description	Shorthand	MmKIF3A MmKIF3B mNeonGreen mCherry epitope tag linker HsARL13B mStayGold
1, 5, 6	MmKIF3A(fl)-mNG	WT	MPINKSEKPESCDNVKVVVRCRPLNEREKSMCYRQAVSVDEMRGTITVHKTDSSNEPPKTFTFDTVFGPESKQLDVYNLTARPIIDSVLEGYNGTIFAYGQTGTGKTFTMEGVRAVPGLRGVIPNSFAHIFGHIAKAEGDTRFLVRVSYLEIYNEEVRDLLGKDQTQRLEVKERPDVGVYIKDLSAYVVNNADDMDRIMTLGHKNRSVGATNMNEHSSRSHAIFTITIECSEKGVDGNMHVRMGKLHLVDLAGSERQAKTGATGQRLKEATKINLSLSTLGNVISALVDGKSTHVPYRNSKLTRLLQDSLGGNSKTMMCANIGPADYNYDETISTLRYANRAKNIKNKARINEDPKDALLRQFQKEIEELKKKLEEGEEVSGSDISGSEEDDEEGELGE…
1, 5, 6	MmKIF3B(fl)-mCh	WT	MSKLKSSESVRVVVRCRPMNGKEKAASYDKVVDVDVKLGQVSVKNPKGTSHEMPKTFTFDAVYDWNAKQFELYDETFRPLVDSVLQGFNGTIFAYGQTGTGKTYTMEGVRGDPEKRGVIPNSFDHIFTHISRSQNQQYLVRASYLEIYQEEIRDLLSKDQTKRLELKERPDTGVYVKDLSSFVTKSVKEIEHVMNVGNQNRSVGATNMNEHSSRSHAIFVITIECSEVGLDGENHIRVGKLNLVDLAGSERQAKTGAQGERLKEATKINLSLSALGNVISALVDGKSTHIPYRDSKLTRLLQDSLGGNAKTVMVANVGPASYNVEETLTTLRYANRAKNIKNKPRVNEDPKDALLREFQEEIARLKAQLEKRSIGRRKRREKRREGGGSGGGGEEEEEE…
1, 2, 3, 5, 6	MmKIF3A(1-359)-3B(355-747)-mCh	SM	MPINKSEKPESCDNVKVVVRCRPLNEREKSMCYRQAVSVDEMRGTITVHKTDSSNEPPKTFTFDTVFGPESKQLDVYNLTARPIIDSVLEGYNGTIFAYGQTGTGKTFTMEGVRAVPGLRGVIPNSFAHIFGHIAKAEGDTRFLVRVSYLEIYNEEVRDLLGKDQTQRLEVKERPDVGVYIKDLSAYVVNNADDMDRIMTLGHKNRSVGATNMNEHSSRSHAIFTITIECSEKGVDGNMHVRMGKLHLVDLAGSERQAKTGATGQRLKEATKINLSLSTLGNVISALVDGKSTHVPYRNSKLTRLLQDSLGGNSKTMMCANIGPADYNYDETISTLRYANRAKNIKNKARINEDPKDALLREFQEEIARLKAQLEKRSIGRRKRREKRREGGGSGGGGE…
1, 2, 3, 5, 6	MmKIF3B(1-354)-3A(360-701)-mNG	SM	MSKLKSSESVRVVVRCRPMNGKEKAASYDKVVDVDVKLGQVSVKNPKGTSHEMPKTFTFDAVYDWNAKQFELYDETFRPLVDSVLQGFNGTIFAYGQTGTGKTYTMEGVRGDPEKRGVIPNSFDHIFTHISRSQNQQYLVRASYLEIYQEEIRDLLSKDQTKRLELKERPDTGVYVKDLSSFVTKSVKEIEHVMNVGNQNRSVGATNMNEHSSRSHAIFVITIECSEVGLDGENHIRVGKLNLVDLAGSERQAKTGAQGERLKEATKINLSLSALGNVISALVDGKSTHIPYRDSKLTRLLQDSLGGNAKTVMVANVGPASYNVEETLTTLRYANRAKNIKNKPRVNEDPKDALLRQFQKEIEELKKKLEEGEEVSGSDISGSEEDDEEGELGEDGEKK…
1	MmKIF3A_dHinge(481-491)-mNG	dH	MPINKSEKPESCDNVKVVVRCRPLNEREKSMCYRQAVSVDEMRGTITVHKTDSSNEPPKTFTFDTVFGPESKQLDVYNLTARPIIDSVLEGYNGTIFAYGQTGTGKTFTMEGVRAVPGLRGVIPNSFAHIFGHIAKAEGDTRFLVRVSYLEIYNEEVRDLLGKDQTQRLEVKERPDVGVYIKDLSAYVVNNADDMDRIMTLGHKNRSVGATNMNEHSSRSHAIFTITIECSEKGVDGNMHVRMGKLHLVDLAGSERQAKTGATGQRLKEATKINLSLSTLGNVISALVDGKSTHVPYRNSKLTRLLQDSLGGNSKTMMCANIGPADYNYDETISTLRYANRAKNIKNKARINEDPKDALLRQFQKEIEELKKKLEEGEEVSGSDISGSEEDDEEGELGE…
1	MmKIF3B_dHinge(474-484)-mCh	dH	MSKLKSSESVRVVVRCRPMNGKEKAASYDKVVDVDVKLGQVSVKNPKGTSHEMPKTFTFDAVYDWNAKQFELYDETFRPLVDSVLQGFNGTIFAYGQTGTGKTYTMEGVRGDPEKRGVIPNSFDHIFTHISRSQNQQYLVRASYLEIYQEEIRDLLSKDQTKRLELKERPDTGVYVKDLSSFVTKSVKEIEHVMNVGNQNRSVGATNMNEHSSRSHAIFVITIECSEVGLDGENHIRVGKLNLVDLAGSERQAKTGAQGERLKEATKINLSLSALGNVISALVDGKSTHIPYRDSKLTRLLQDSLGGNAKTVMVANVGPASYNVEETLTTLRYANRAKNIKNKPRVNEDPKDALLREFQEEIARLKAQLEKRSIGRRKRREKRREGGGSGGGGEEEEEE…
2	myc-mNG-MmKIF3A(fl)	WT	MEQKLISEEDLGSGSGRPMVSKGEEDNMASLPATHELHIFGSINGVDFDMVGQGTGNPNDGYEELNLKSTKGDLQFSPWILVPHIGYGFHQYLPYPDGMSPFQAAMVDGSGYQVHRTMQFEDGASLTVNYRYTYEGSHIKGEAQVKGTGFPADGPVMTNSLTAADWCRSKKTYPNDKTIISTFKWSYTTGNGKRYRSTARTTYTFAKPMAANYLKNQPMYVFRKTELKHSKTELNFKEWQKAFTDVMGMDELYKRTGSGSGSGPMPINKSEKPESCDNVKVVVRCRPLNEREKSMCYRQAVSVDEMRGTITVHKTDSSNEPPKTFTFDTVFGPESKQLDVYNLTARPIIDSVLEGYNGTIFAYGQTGTGKTFTMEGVRAVPGLRGVIPNSFAHIFGHIA…
2	HA-mCh-MmKIF3B(fl)	WT	MYPYDVPDYAGSGSGRPMVSKGEEDNMAIIKEFMRFKVHMEGSVNGHEFEIEGEGEGRPYEGTQTAKLKVTKGGPLPFAWDILSPQFMYGSKAYVKHPADIPDYLKLSFPEGFKWERVMNFEDGGVVTVTQDSSLQDGEFIYKVKLRGTNFPSDGPVMQKKTMGWEASSERMYPEDGALKGEIKQRLKLKDGGHYDAEVKTTYKAKKPVQLPGAYNVNIKLDITSHNEDYTIVEQYERAEGRHSTGGMDELYKRTGSGSGSGTMSKLKSSESVRVVVRCRPMNGKEKAASYDKVVDVDVKLGQVSVKNPKGTSHEMPKTFTFDAVYDWNAKQFELYDETFRPLVDSVLQGFNGTIFAYGQTGTGKTYTMEGVRGDPEKRGVIPNSFDHIFTHISRSQNQ…
2	myc-mNG-MmKIF3A(1-359)-MmKIF3B(355-747)	SM-N	MEQKLISEEDLGSGSGRPMVSKGEEDNMASLPATHELHIFGSINGVDFDMVGQGTGNPNDGYEELNLKSTKGDLQFSPWILVPHIGYGFHQYLPYPDGMSPFQAAMVDGSGYQVHRTMQFEDGASLTVNYRYTYEGSHIKGEAQVKGTGFPADGPVMTNSLTAADWCRSKKTYPNDKTIISTFKWSYTTGNGKRYRSTARTTYTFAKPMAANYLKNQPMYVFRKTELKHSKTELNFKEWQKAFTDVMGMDELYKRTGSGSGSGPMPINKSEKPESCDNVKVVVRCRPLNEREKSMCYRQAVSVDEMRGTITVHKTDSSNEPPKTFTFDTVFGPESKQLDVYNLTARPIIDSVLEGYNGTIFAYGQTGTGKTFTMEGVRAVPGLRGVIPNSFAHIFGHIA…
2	HA-mCh-MmKIF3B(1-354)-MmKIF3A(360-701)	SM-N	MYPYDVPDYAGSGSGRPMVSKGEEDNMAIIKEFMRFKVHMEGSVNGHEFEIEGEGEGRPYEGTQTAKLKVTKGGPLPFAWDILSPQFMYGSKAYVKHPADIPDYLKLSFPEGFKWERVMNFEDGGVVTVTQDSSLQDGEFIYKVKLRGTNFPSDGPVMQKKTMGWEASSERMYPEDGALKGEIKQRLKLKDGGHYDAEVKTTYKAKKPVQLPGAYNVNIKLDITSHNEDYTIVEQYERAEGRHSTGGMDELYKRTGSGSGSGTMSKLKSSESVRVVVRCRPMNGKEKAASYDKVVDVDVKLGQVSVKNPKGTSHEMPKTFTFDAVYDWNAKQFELYDETFRPLVDSVLQGFNGTIFAYGQTGTGKTYTMEGVRGDPEKRGVIPNSFDHIFTHISRSQNQ…
2	myc-mNG-MmKIF3A(1-677)	T1	MEQKLISEEDLGSGSGRPMVSKGEEDNMASLPATHELHIFGSINGVDFDMVGQGTGNPNDGYEELNLKSTKGDLQFSPWILVPHIGYGFHQYLPYPDGMSPFQAAMVDGSGYQVHRTMQFEDGASLTVNYRYTYEGSHIKGEAQVKGTGFPADGPVMTNSLTAADWCRSKKTYPNDKTIISTFKWSYTTGNGKRYRSTARTTYTFAKPMAANYLKNQPMYVFRKTELKHSKTELNFKEWQKAFTDVMGMDELYKRTGSGSGSGPMPINKSEKPESCDNVKVVVRCRPLNEREKSMCYRQAVSVDEMRGTITVHKTDSSNEPPKTFTFDTVFGPESKQLDVYNLTARPIIDSVLEGYNGTIFAYGQTGTGKTFTMEGVRAVPGLRGVIPNSFAHIFGHIA…
2	HA-mCh-MmKIF3B(1-702)	T1	MYPYDVPDYAGSGSGRPMVSKGEEDNMAIIKEFMRFKVHMEGSVNGHEFEIEGEGEGRPYEGTQTAKLKVTKGGPLPFAWDILSPQFMYGSKAYVKHPADIPDYLKLSFPEGFKWERVMNFEDGGVVTVTQDSSLQDGEFIYKVKLRGTNFPSDGPVMQKKTMGWEASSERMYPEDGALKGEIKQRLKLKDGGHYDAEVKTTYKAKKPVQLPGAYNVNIKLDITSHNEDYTIVEQYERAEGRHSTGGMDELYKRTGSGSGSGTMSKLKSSESVRVVVRCRPMNGKEKAASYDKVVDVDVKLGQVSVKNPKGTSHEMPKTFTFDAVYDWNAKQFELYDETFRPLVDSVLQGFNGTIFAYGQTGTGKTYTMEGVRGDPEKRGVIPNSFDHIFTHISRSQNQ…
2	myc-mNG-MmKIF3A(1-652)	T2	MEQKLISEEDLGSGSGRPMVSKGEEDNMASLPATHELHIFGSINGVDFDMVGQGTGNPNDGYEELNLKSTKGDLQFSPWILVPHIGYGFHQYLPYPDGMSPFQAAMVDGSGYQVHRTMQFEDGASLTVNYRYTYEGSHIKGEAQVKGTGFPADGPVMTNSLTAADWCRSKKTYPNDKTIISTFKWSYTTGNGKRYRSTARTTYTFAKPMAANYLKNQPMYVFRKTELKHSKTELNFKEWQKAFTDVMGMDELYKRTGSGSGSGPMPINKSEKPESCDNVKVVVRCRPLNEREKSMCYRQAVSVDEMRGTITVHKTDSSNEPPKTFTFDTVFGPESKQLDVYNLTARPIIDSVLEGYNGTIFAYGQTGTGKTFTMEGVRAVPGLRGVIPNSFAHIFGHIA…
2	HA-mCh-MmKIF3B(1-661)	T2	MYPYDVPDYAGSGSGRPMVSKGEEDNMAIIKEFMRFKVHMEGSVNGHEFEIEGEGEGRPYEGTQTAKLKVTKGGPLPFAWDILSPQFMYGSKAYVKHPADIPDYLKLSFPEGFKWERVMNFEDGGVVTVTQDSSLQDGEFIYKVKLRGTNFPSDGPVMQKKTMGWEASSERMYPEDGALKGEIKQRLKLKDGGHYDAEVKTTYKAKKPVQLPGAYNVNIKLDITSHNEDYTIVEQYERAEGRHSTGGMDELYKRTGSGSGSGTMSKLKSSESVRVVVRCRPMNGKEKAASYDKVVDVDVKLGQVSVKNPKGTSHEMPKTFTFDAVYDWNAKQFELYDETFRPLVDSVLQGFNGTIFAYGQTGTGKTYTMEGVRGDPEKRGVIPNSFDHIFTHISRSQNQ…
2	myc-mNG-MmKIF3A(1-628)	T3	MEQKLISEEDLGSGSGRPMVSKGEEDNMASLPATHELHIFGSINGVDFDMVGQGTGNPNDGYEELNLKSTKGDLQFSPWILVPHIGYGFHQYLPYPDGMSPFQAAMVDGSGYQVHRTMQFEDGASLTVNYRYTYEGSHIKGEAQVKGTGFPADGPVMTNSLTAADWCRSKKTYPNDKTIISTFKWSYTTGNGKRYRSTARTTYTFAKPMAANYLKNQPMYVFRKTELKHSKTELNFKEWQKAFTDVMGMDELYKRTGSGSGSGPMPINKSEKPESCDNVKVVVRCRPLNEREKSMCYRQAVSVDEMRGTITVHKTDSSNEPPKTFTFDTVFGPESKQLDVYNLTARPIIDSVLEGYNGTIFAYGQTGTGKTFTMEGVRAVPGLRGVIPNSFAHIFGHIA…
2	HA-mCh-MmKIF3B(1-619)	T3	MYPYDVPDYAGSGSGRPMVSKGEEDNMAIIKEFMRFKVHMEGSVNGHEFEIEGEGEGRPYEGTQTAKLKVTKGGPLPFAWDILSPQFMYGSKAYVKHPADIPDYLKLSFPEGFKWERVMNFEDGGVVTVTQDSSLQDGEFIYKVKLRGTNFPSDGPVMQKKTMGWEASSERMYPEDGALKGEIKQRLKLKDGGHYDAEVKTTYKAKKPVQLPGAYNVNIKLDITSHNEDYTIVEQYERAEGRHSTGGMDELYKRTGSGSGSGTMSKLKSSESVRVVVRCRPMNGKEKAASYDKVVDVDVKLGQVSVKNPKGTSHEMPKTFTFDAVYDWNAKQFELYDETFRPLVDSVLQGFNGTIFAYGQTGTGKTYTMEGVRGDPEKRGVIPNSFDHIFTHISRSQNQ…
2	myc-mNG-MmKIF3A(1-600)	T4	MEQKLISEEDLGSGSGRPMVSKGEEDNMASLPATHELHIFGSINGVDFDMVGQGTGNPNDGYEELNLKSTKGDLQFSPWILVPHIGYGFHQYLPYPDGMSPFQAAMVDGSGYQVHRTMQFEDGASLTVNYRYTYEGSHIKGEAQVKGTGFPADGPVMTNSLTAADWCRSKKTYPNDKTIISTFKWSYTTGNGKRYRSTARTTYTFAKPMAANYLKNQPMYVFRKTELKHSKTELNFKEWQKAFTDVMGMDELYKRTGSGSGSGPMPINKSEKPESCDNVKVVVRCRPLNEREKSMCYRQAVSVDEMRGTITVHKTDSSNEPPKTFTFDTVFGPESKQLDVYNLTARPIIDSVLEGYNGTIFAYGQTGTGKTFTMEGVRAVPGLRGVIPNSFAHIFGHIA…
2	HA-mCh-MmKIF3B(1-593)	T4	MYPYDVPDYAGSGSGRPMVSKGEEDNMAIIKEFMRFKVHMEGSVNGHEFEIEGEGEGRPYEGTQTAKLKVTKGGPLPFAWDILSPQFMYGSKAYVKHPADIPDYLKLSFPEGFKWERVMNFEDGGVVTVTQDSSLQDGEFIYKVKLRGTNFPSDGPVMQKKTMGWEASSERMYPEDGALKGEIKQRLKLKDGGHYDAEVKTTYKAKKPVQLPGAYNVNIKLDITSHNEDYTIVEQYERAEGRHSTGGMDELYKRTGSGSGSGTMSKLKSSESVRVVVRCRPMNGKEKAASYDKVVDVDVKLGQVSVKNPKGTSHEMPKTFTFDAVYDWNAKQFELYDETFRPLVDSVLQGFNGTIFAYGQTGTGKTYTMEGVRGDPEKRGVIPNSFDHIFTHISRSQNQ…
2	myc-mNG_MmKIF3A(1-558)	T5	MEQKLISEEDLGSGSGRPMVSKGEEDNMASLPATHELHIFGSINGVDFDMVGQGTGNPNDGYEELNLKSTKGDLQFSPWILVPHIGYGFHQYLPYPDGMSPFQAAMVDGSGYQVHRTMQFEDGASLTVNYRYTYEGSHIKGEAQVKGTGFPADGPVMTNSLTAADWCRSKKTYPNDKTIISTFKWSYTTGNGKRYRSTARTTYTFAKPMAANYLKNQPMYVFRKTELKHSKTELNFKEWQKAFTDVMGMDELYKRTGSGSGSGPMPINKSEKPESCDNVKVVVRCRPLNEREKSMCYRQAVSVDEMRGTITVHKTDSSNEPPKTFTFDTVFGPESKQLDVYNLTARPIIDSVLEGYNGTIFAYGQTGTGKTFTMEGVRAVPGLRGVIPNSFAHIFGHIA…
2	HA-mCh_MmKIF3B(1-551)	T5	MYPYDVPDYAGSGSGRPMVSKGEEDNMAIIKEFMRFKVHMEGSVNGHEFEIEGEGEGRPYEGTQTAKLKVTKGGPLPFAWDILSPQFMYGSKAYVKHPADIPDYLKLSFPEGFKWERVMNFEDGGVVTVTQDSSLQDGEFIYKVKLRGTNFPSDGPVMQKKTMGWEASSERMYPEDGALKGEIKQRLKLKDGGHYDAEVKTTYKAKKPVQLPGAYNVNIKLDITSHNEDYTIVEQYERAEGRHSTGGMDELYKRTGSGSGSGTMSKLKSSESVRVVVRCRPMNGKEKAASYDKVVDVDVKLGQVSVKNPKGTSHEMPKTFTFDAVYDWNAKQFELYDETFRPLVDSVLQGFNGTIFAYGQTGTGKTYTMEGVRGDPEKRGVIPNSFDHIFTHISRSQNQ…
2	myc-mNG_MmKIF3A(1-491)	T6	MEQKLISEEDLGSGSGRPMVSKGEEDNMASLPATHELHIFGSINGVDFDMVGQGTGNPNDGYEELNLKSTKGDLQFSPWILVPHIGYGFHQYLPYPDGMSPFQAAMVDGSGYQVHRTMQFEDGASLTVNYRYTYEGSHIKGEAQVKGTGFPADGPVMTNSLTAADWCRSKKTYPNDKTIISTFKWSYTTGNGKRYRSTARTTYTFAKPMAANYLKNQPMYVFRKTELKHSKTELNFKEWQKAFTDVMGMDELYKRTGSGSGSGPMPINKSEKPESCDNVKVVVRCRPLNEREKSMCYRQAVSVDEMRGTITVHKTDSSNEPPKTFTFDTVFGPESKQLDVYNLTARPIIDSVLEGYNGTIFAYGQTGTGKTFTMEGVRAVPGLRGVIPNSFAHIFGHIA…
2	HA-mCh_MmKIF3B(1-484)	T6	MYPYDVPDYAGSGSGRPMVSKGEEDNMAIIKEFMRFKVHMEGSVNGHEFEIEGEGEGRPYEGTQTAKLKVTKGGPLPFAWDILSPQFMYGSKAYVKHPADIPDYLKLSFPEGFKWERVMNFEDGGVVTVTQDSSLQDGEFIYKVKLRGTNFPSDGPVMQKKTMGWEASSERMYPEDGALKGEIKQRLKLKDGGHYDAEVKTTYKAKKPVQLPGAYNVNIKLDITSHNEDYTIVEQYERAEGRHSTGGMDELYKRTGSGSGSGTMSKLKSSESVRVVVRCRPMNGKEKAASYDKVVDVDVKLGQVSVKNPKGTSHEMPKTFTFDAVYDWNAKQFELYDETFRPLVDSVLQGFNGTIFAYGQTGTGKTYTMEGVRGDPEKRGVIPNSFDHIFTHISRSQNQ…
2	myc-mNG_MmKIF3A(1-419)	T7	MEQKLISEEDLGSGSGRPMVSKGEEDNMASLPATHELHIFGSINGVDFDMVGQGTGNPNDGYEELNLKSTKGDLQFSPWILVPHIGYGFHQYLPYPDGMSPFQAAMVDGSGYQVHRTMQFEDGASLTVNYRYTYEGSHIKGEAQVKGTGFPADGPVMTNSLTAADWCRSKKTYPNDKTIISTFKWSYTTGNGKRYRSTARTTYTFAKPMAANYLKNQPMYVFRKTELKHSKTELNFKEWQKAFTDVMGMDELYKRTGSGSGSGPMPINKSEKPESCDNVKVVVRCRPLNEREKSMCYRQAVSVDEMRGTITVHKTDSSNEPPKTFTFDTVFGPESKQLDVYNLTARPIIDSVLEGYNGTIFAYGQTGTGKTFTMEGVRAVPGLRGVIPNSFAHIFGHIA…
2	HA-mCh_MmKIF3B(1-551)	T7	MYPYDVPDYAGSGSGRPMVSKGEEDNMAIIKEFMRFKVHMEGSVNGHEFEIEGEGEGRPYEGTQTAKLKVTKGGPLPFAWDILSPQFMYGSKAYVKHPADIPDYLKLSFPEGFKWERVMNFEDGGVVTVTQDSSLQDGEFIYKVKLRGTNFPSDGPVMQKKTMGWEASSERMYPEDGALKGEIKQRLKLKDGGHYDAEVKTTYKAKKPVQLPGAYNVNIKLDITSHNEDYTIVEQYERAEGRHSTGGMDELYKRTGSGSGSGTMSKLKSSESVRVVVRCRPMNGKEKAASYDKVVDVDVKLGQVSVKNPKGTSHEMPKTFTFDAVYDWNAKQFELYDETFRPLVDSVLQGFNGTIFAYGQTGTGKTYTMEGVRGDPEKRGVIPNSFDHIFTHISRSQNQ…
2	myc-mNG_MmKIF3A(1-359)	MD	MEQKLISEEDLGSGSGRPMVSKGEEDNMASLPATHELHIFGSINGVDFDMVGQGTGNPNDGYEELNLKSTKGDLQFSPWILVPHIGYGFHQYLPYPDGMSPFQAAMVDGSGYQVHRTMQFEDGASLTVNYRYTYEGSHIKGEAQVKGTGFPADGPVMTNSLTAADWCRSKKTYPNDKTIISTFKWSYTTGNGKRYRSTARTTYTFAKPMAANYLKNQPMYVFRKTELKHSKTELNFKEWQKAFTDVMGMDELYKRTGSGSGSGPMPINKSEKPESCDNVKVVVRCRPLNEREKSMCYRQAVSVDEMRGTITVHKTDSSNEPPKTFTFDTVFGPESKQLDVYNLTARPIIDSVLEGYNGTIFAYGQTGTGKTFTMEGVRAVPGLRGVIPNSFAHIFGHIA…
3, 4, SV1	MmKIF3A(fl)-mCh	WT	MPINKSEKPESCDNVKVVVRCRPLNEREKSMCYRQAVSVDEMRGTITVHKTDSSNEPPKTFTFDTVFGPESKQLDVYNLTARPIIDSVLEGYNGTIFAYGQTGTGKTFTMEGVRAVPGLRGVIPNSFAHIFGHIAKAEGDTRFLVRVSYLEIYNEEVRDLLGKDQTQRLEVKERPDVGVYIKDLSAYVVNNADDMDRIMTLGHKNRSVGATNMNEHSSRSHAIFTITIECSEKGVDGNMHVRMGKLHLVDLAGSERQAKTGATGQRLKEATKINLSLSTLGNVISALVDGKSTHVPYRNSKLTRLLQDSLGGNSKTMMCANIGPADYNYDETISTLRYANRAKNIKNKARINEDPKDALLRQFQKEIEELKKKLEEGEEVSGSDISGSEEDDEEGELGE…
3, 4	MmKIF3B(fl)-mNG	WT	MSKLKSSESVRVVVRCRPMNGKEKAASYDKVVDVDVKLGQVSVKNPKGTSHEMPKTFTFDAVYDWNAKQFELYDETFRPLVDSVLQGFNGTIFAYGQTGTGKTYTMEGVRGDPEKRGVIPNSFDHIFTHISRSQNQQYLVRASYLEIYQEEIRDLLSKDQTKRLELKERPDTGVYVKDLSSFVTKSVKEIEHVMNVGNQNRSVGATNMNEHSSRSHAIFVITIECSEVGLDGENHIRVGKLNLVDLAGSERQAKTGAQGERLKEATKINLSLSALGNVISALVDGKSTHIPYRDSKLTRLLQDSLGGNAKTVMVANVGPASYNVEETLTTLRYANRAKNIKNKPRVNEDPKDALLREFQEEIARLKAQLEKRSIGRRKRREKRREGGGSGGGGEEEEEE…
3, 4	MmKIF3A(1-359)-3B(355-592)-3A(600-701)-mCh	SC	MPINKSEKPESCDNVKVVVRCRPLNEREKSMCYRQAVSVDEMRGTITVHKTDSSNEPPKTFTFDTVFGPESKQLDVYNLTARPIIDSVLEGYNGTIFAYGQTGTGKTFTMEGVRAVPGLRGVIPNSFAHIFGHIAKAEGDTRFLVRVSYLEIYNEEVRDLLGKDQTQRLEVKERPDVGVYIKDLSAYVVNNADDMDRIMTLGHKNRSVGATNMNEHSSRSHAIFTITIECSEKGVDGNMHVRMGKLHLVDLAGSERQAKTGATGQRLKEATKINLSLSTLGNVISALVDGKSTHVPYRNSKLTRLLQDSLGGNSKTMMCANIGPADYNYDETISTLRYANRAKNIKNKARINEDPKDALLREFQEEIARLKAQLEKRSIGRRKRREKRREGGGSGGGGE…
3, 4	MmKIF3B(1-354)-3A(360-599)-3B(593-747)-mNG	SC	MSKLKSSESVRVVVRCRPMNGKEKAASYDKVVDVDVKLGQVSVKNPKGTSHEMPKTFTFDAVYDWNAKQFELYDETFRPLVDSVLQGFNGTIFAYGQTGTGKTYTMEGVRGDPEKRGVIPNSFDHIFTHISRSQNQQYLVRASYLEIYQEEIRDLLSKDQTKRLELKERPDTGVYVKDLSSFVTKSVKEIEHVMNVGNQNRSVGATNMNEHSSRSHAIFVITIECSEVGLDGENHIRVGKLNLVDLAGSERQAKTGAQGERLKEATKINLSLSALGNVISALVDGKSTHIPYRDSKLTRLLQDSLGGNAKTVMVANVGPASYNVEETLTTLRYANRAKNIKNKPRVNEDPKDALLRQFQKEIEELKKKLEEGEEVSGSDISGSEEDDEEGELGEDGEKK…
3	MmKIF3A(1-359)-3B(355-411)-3A(417-701)-mCh	SN	MPINKSEKPESCDNVKVVVRCRPLNEREKSMCYRQAVSVDEMRGTITVHKTDSSNEPPKTFTFDTVFGPESKQLDVYNLTARPIIDSVLEGYNGTIFAYGQTGTGKTFTMEGVRAVPGLRGVIPNSFAHIFGHIAKAEGDTRFLVRVSYLEIYNEEVRDLLGKDQTQRLEVKERPDVGVYIKDLSAYVVNNADDMDRIMTLGHKNRSVGATNMNEHSSRSHAIFTITIECSEKGVDGNMHVRMGKLHLVDLAGSERQAKTGATGQRLKEATKINLSLSTLGNVISALVDGKSTHVPYRNSKLTRLLQDSLGGNSKTMMCANIGPADYNYDETISTLRYANRAKNIKNKARINEDPKDALLREFQEEIARLKAQLEKRSIGRRKRREKRREGGGSGGGGE…
3	MmKIF3B(1-354)-3A(360-416)-3B(412-747)-mNG	SN	MSKLKSSESVRVVVRCRPMNGKEKAASYDKVVDVDVKLGQVSVKNPKGTSHEMPKTFTFDAVYDWNAKQFELYDETFRPLVDSVLQGFNGTIFAYGQTGTGKTYTMEGVRGDPEKRGVIPNSFDHIFTHISRSQNQQYLVRASYLEIYQEEIRDLLSKDQTKRLELKERPDTGVYVKDLSSFVTKSVKEIEHVMNVGNQNRSVGATNMNEHSSRSHAIFVITIECSEVGLDGENHIRVGKLNLVDLAGSERQAKTGAQGERLKEATKINLSLSALGNVISALVDGKSTHIPYRDSKLTRLLQDSLGGNAKTVMVANVGPASYNVEETLTTLRYANRAKNIKNKPRVNEDPKDALLRQFQKEIEELKKKLEEGEEVSGSDISGSEEDDEEGELGEDGEKK…
3, 6	MmKIF3A(1-599)-3B(593-747)-mCh	ST	MPINKSEKPESCDNVKVVVRCRPLNEREKSMCYRQAVSVDEMRGTITVHKTDSSNEPPKTFTFDTVFGPESKQLDVYNLTARPIIDSVLEGYNGTIFAYGQTGTGKTFTMEGVRAVPGLRGVIPNSFAHIFGHIAKAEGDTRFLVRVSYLEIYNEEVRDLLGKDQTQRLEVKERPDVGVYIKDLSAYVVNNADDMDRIMTLGHKNRSVGATNMNEHSSRSHAIFTITIECSEKGVDGNMHVRMGKLHLVDLAGSERQAKTGATGQRLKEATKINLSLSTLGNVISALVDGKSTHVPYRNSKLTRLLQDSLGGNSKTMMCANIGPADYNYDETISTLRYANRAKNIKNKARINEDPKDALLRQFQKEIEELKKKLEEGEEVSGSDISGSEEDDEEGELGE…
3, 6	MmKIF3B(1-592)-3A(600-701)-mNG	ST	MSKLKSSESVRVVVRCRPMNGKEKAASYDKVVDVDVKLGQVSVKNPKGTSHEMPKTFTFDAVYDWNAKQFELYDETFRPLVDSVLQGFNGTIFAYGQTGTGKTYTMEGVRGDPEKRGVIPNSFDHIFTHISRSQNQQYLVRASYLEIYQEEIRDLLSKDQTKRLELKERPDTGVYVKDLSSFVTKSVKEIEHVMNVGNQNRSVGATNMNEHSSRSHAIFVITIECSEVGLDGENHIRVGKLNLVDLAGSERQAKTGAQGERLKEATKINLSLSALGNVISALVDGKSTHIPYRDSKLTRLLQDSLGGNAKTVMVANVGPASYNVEETLTTLRYANRAKNIKNKPRVNEDPKDALLREFQEEIARLKAQLEKRSIGRRKRREKRREGGGSGGGGEEEEEE…
4	MmKIF3A(1-628)-mNG	T3	MPINKSEKPESCDNVKVVVRCRPLNEREKSMCYRQAVSVDEMRGTITVHKTDSSNEPPKTFTFDTVFGPESKQLDVYNLTARPIIDSVLEGYNGTIFAYGQTGTGKTFTMEGVRAVPGLRGVIPNSFAHIFGHIAKAEGDTRFLVRVSYLEIYNEEVRDLLGKDQTQRLEVKERPDVGVYIKDLSAYVVNNADDMDRIMTLGHKNRSVGATNMNEHSSRSHAIFTITIECSEKGVDGNMHVRMGKLHLVDLAGSERQAKTGATGQRLKEATKINLSLSTLGNVISALVDGKSTHVPYRNSKLTRLLQDSLGGNSKTMMCANIGPADYNYDETISTLRYANRAKNIKNKARINEDPKDALLRQFQKEIEELKKKLEEGEEVSGSDISGSEEDDEEGELGE…
4	MmKIF3B(1-619)-mCh	T3	MSKLKSSESVRVVVRCRPMNGKEKAASYDKVVDVDVKLGQVSVKNPKGTSHEMPKTFTFDAVYDWNAKQFELYDETFRPLVDSVLQGFNGTIFAYGQTGTGKTYTMEGVRGDPEKRGVIPNSFDHIFTHISRSQNQQYLVRASYLEIYQEEIRDLLSKDQTKRLELKERPDTGVYVKDLSSFVTKSVKEIEHVMNVGNQNRSVGATNMNEHSSRSHAIFVITIECSEVGLDGENHIRVGKLNLVDLAGSERQAKTGAQGERLKEATKINLSLSALGNVISALVDGKSTHIPYRDSKLTRLLQDSLGGNAKTVMVANVGPASYNVEETLTTLRYANRAKNIKNKPRVNEDPKDALLREFQEEIARLKAQLEKRSIGRRKRREKRREGGGSGGGGEEEEEE…
4	MmKIF3A(1-600)-mNG	T4	MPINKSEKPESCDNVKVVVRCRPLNEREKSMCYRQAVSVDEMRGTITVHKTDSSNEPPKTFTFDTVFGPESKQLDVYNLTARPIIDSVLEGYNGTIFAYGQTGTGKTFTMEGVRAVPGLRGVIPNSFAHIFGHIAKAEGDTRFLVRVSYLEIYNEEVRDLLGKDQTQRLEVKERPDVGVYIKDLSAYVVNNADDMDRIMTLGHKNRSVGATNMNEHSSRSHAIFTITIECSEKGVDGNMHVRMGKLHLVDLAGSERQAKTGATGQRLKEATKINLSLSTLGNVISALVDGKSTHVPYRNSKLTRLLQDSLGGNSKTMMCANIGPADYNYDETISTLRYANRAKNIKNKARINEDPKDALLRQFQKEIEELKKKLEEGEEVSGSDISGSEEDDEEGELGE…
4	MmKIF3B(1-593)-mCh	T4	MSKLKSSESVRVVVRCRPMNGKEKAASYDKVVDVDVKLGQVSVKNPKGTSHEMPKTFTFDAVYDWNAKQFELYDETFRPLVDSVLQGFNGTIFAYGQTGTGKTYTMEGVRGDPEKRGVIPNSFDHIFTHISRSQNQQYLVRASYLEIYQEEIRDLLSKDQTKRLELKERPDTGVYVKDLSSFVTKSVKEIEHVMNVGNQNRSVGATNMNEHSSRSHAIFVITIECSEVGLDGENHIRVGKLNLVDLAGSERQAKTGAQGERLKEATKINLSLSALGNVISALVDGKSTHIPYRDSKLTRLLQDSLGGNAKTVMVANVGPASYNVEETLTTLRYANRAKNIKNKPRVNEDPKDALLREFQEEIARLKAQLEKRSIGRRKRREKRREGGGSGGGGEEEEEE…
4	MmKIF3A(1-416)-3B(412-477)-3A(485-701)-mCh	CC1	MPINKSEKPESCDNVKVVVRCRPLNEREKSMCYRQAVSVDEMRGTITVHKTDSSNEPPKTFTFDTVFGPESKQLDVYNLTARPIIDSVLEGYNGTIFAYGQTGTGKTFTMEGVRAVPGLRGVIPNSFAHIFGHIAKAEGDTRFLVRVSYLEIYNEEVRDLLGKDQTQRLEVKERPDVGVYIKDLSAYVVNNADDMDRIMTLGHKNRSVGATNMNEHSSRSHAIFTITIECSEKGVDGNMHVRMGKLHLVDLAGSERQAKTGATGQRLKEATKINLSLSTLGNVISALVDGKSTHVPYRNSKLTRLLQDSLGGNSKTMMCANIGPADYNYDETISTLRYANRAKNIKNKARINEDPKDALLRQFQKEIEELKKKLEEGEEVSGSDISGSEEDDEEGELGE…
4	MmKIF3B(1-411)-3A(417-484)-3B(478-747)-mNG	CC1	MSKLKSSESVRVVVRCRPMNGKEKAASYDKVVDVDVKLGQVSVKNPKGTSHEMPKTFTFDAVYDWNAKQFELYDETFRPLVDSVLQGFNGTIFAYGQTGTGKTYTMEGVRGDPEKRGVIPNSFDHIFTHISRSQNQQYLVRASYLEIYQEEIRDLLSKDQTKRLELKERPDTGVYVKDLSSFVTKSVKEIEHVMNVGNQNRSVGATNMNEHSSRSHAIFVITIECSEVGLDGENHIRVGKLNLVDLAGSERQAKTGAQGERLKEATKINLSLSALGNVISALVDGKSTHIPYRDSKLTRLLQDSLGGNAKTVMVANVGPASYNVEETLTTLRYANRAKNIKNKPRVNEDPKDALLREFQEEIARLKAQLEKRSIGRRKRREKRREGGGSGGGGEEEEEE…
4	MmKIF3A(1-484)-3B(478-592)-3A(600-701)-mCh	CC2	MPINKSEKPESCDNVKVVVRCRPLNEREKSMCYRQAVSVDEMRGTITVHKTDSSNEPPKTFTFDTVFGPESKQLDVYNLTARPIIDSVLEGYNGTIFAYGQTGTGKTFTMEGVRAVPGLRGVIPNSFAHIFGHIAKAEGDTRFLVRVSYLEIYNEEVRDLLGKDQTQRLEVKERPDVGVYIKDLSAYVVNNADDMDRIMTLGHKNRSVGATNMNEHSSRSHAIFTITIECSEKGVDGNMHVRMGKLHLVDLAGSERQAKTGATGQRLKEATKINLSLSTLGNVISALVDGKSTHVPYRNSKLTRLLQDSLGGNSKTMMCANIGPADYNYDETISTLRYANRAKNIKNKARINEDPKDALLRQFQKEIEELKKKLEEGEEVSGSDISGSEEDDEEGELGE…
4	MmKIF3B(1-477)-3A(485-599)-3B(593-747)-mNG	CC2	MSKLKSSESVRVVVRCRPMNGKEKAASYDKVVDVDVKLGQVSVKNPKGTSHEMPKTFTFDAVYDWNAKQFELYDETFRPLVDSVLQGFNGTIFAYGQTGTGKTYTMEGVRGDPEKRGVIPNSFDHIFTHISRSQNQQYLVRASYLEIYQEEIRDLLSKDQTKRLELKERPDTGVYVKDLSSFVTKSVKEIEHVMNVGNQNRSVGATNMNEHSSRSHAIFVITIECSEVGLDGENHIRVGKLNLVDLAGSERQAKTGAQGERLKEATKINLSLSALGNVISALVDGKSTHIPYRDSKLTRLLQDSLGGNAKTVMVANVGPASYNVEETLTTLRYANRAKNIKNKPRVNEDPKDALLREFQEEIARLKAQLEKRSIGRRKRREKRREGGGSGGGGEEEEEE…
SV1	MmKIF3A(1-359)-3B(355-592)-3A(600-701)-mCh	SM (unlabeled)	MPINKSEKPESCDNVKVVVRCRPLNEREKSMCYRQAVSVDEMRGTITVHKTDSSNEPPKTFTFDTVFGPESKQLDVYNLTARPIIDSVLEGYNGTIFAYGQTGTGKTFTMEGVRAVPGLRGVIPNSFAHIFGHIAKAEGDTRFLVRVSYLEIYNEEVRDLLGKDQTQRLEVKERPDVGVYIKDLSAYVVNNADDMDRIMTLGHKNRSVGATNMNEHSSRSHAIFTITIECSEKGVDGNMHVRMGKLHLVDLAGSERQAKTGATGQRLKEATKINLSLSTLGNVISALVDGKSTHVPYRNSKLTRLLQDSLGGNSKTMMCANIGPADYNYDETISTLRYANRAKNIKNKARINEDPKDALLREFQEEIARLKAQLEKRSIGRRKRREKRREGGGSGGGGE…
SV1	HsARL13B-mStayGold	ARL13B	MFSLMASCCGWFKRWREPVRKVTLLMVGLDNAGKTATAKGIQGEYPEDVAPTVGFSKINLRQGKFEVTIFDLGGGIRIRGIWKNYYAESYGVIFVVDSSDEERMEETKEAMSEMLRHPRISGKPILVLANKQDKEGALGEADVIECLSLEKLVNEHKCLCQIEPCSAISGYGKKIDKSIKKGLYWLLHVIARDFDALNERIQKETTEQRALEEQEKQERAERVRKLREERKQNEQEQAELDGTSGLAELDPEPTNPFQPIASVIIENEGKLEREKKNQKMEKDSDGCHLKHKMEHEQIETQGQVNHNGQKNNEFGLVENYKEALTQQLKNEDETDRPSLESANGKKKTKKLRMKRNHRVEPLNIDDCAPESPTPPPPPPPVGWGTPKVTRLPKLEPLGE…

### Sheet: Supp. Table 2
Figure	Panel	Subpanel	Group	N (biological replicates)	n (cells/beads)	n (per-replicate range)	Mean	SD
1	D	mNG	WT	4	163	24-68	0.43	0.15
			SM	4	155	26-63	7.72	5.23
			dH	4	105	24-31	9.25	9.3
		mCh	WT	4	163	24-68	0.44	0.15
			SM	4	155	26-63	4.56	3.94
			dH	4	105	24-31	5.8	5.58
1	E	mNG	WT	4			0	0
			SM	4			95.71	6.29
			dH	4			94.46	4.81
		mCh	WT	4			0	0
			SM	4			91.49	8.36
			dH	4			90.2	8.01
1	F		WT	4			76.6	10.71
			SM	4			0	0
			dH	4			0	0
2	C	mNG	WT	4	140	34-36	0.55	0.17
			SM	4	146	35-39	8.5	5.2
			SM-N	4	137	31-36	2.25	1.35
			T1	4	135	30-37	0.61	0.17
			T2	4	134	30-37	0.6	0.2
			T3	4	143	34-37	0.58	0.17
			T4	4	147	35-39	0.89	0.53
			T5	4	138	32-36	0.67	0.14
			T6	4	143	35-36	0.49	0.17
			T7	4	136	31-35	0.39	0.16
2	C	mCh	WT	4	140	34-36	0.48	0.19
			SM	4	146	35-39	8.38	6.21
			SM-N	4	137	31-36	1.11	0.95
			T1	4	135	30-37	0.4	0.19
			T2	4	134	30-37	0.5	0.23
			T3	4	143	34-37	0.54	0.18
			T4	4	147	35-39	0.41	0.18
			T5	4	138	32-36	0.34	0.12
			T6	4	143	35-36	0.4	0.18
			T7	4	136	31-35	0.4	0.16
2	D	mNG	WT	4			1.45	1.67
			SM	4			97.98	4.05
			SM-N	4			82.65	10.72
			T1	4			0	0
			T2	4			1.45	1.68
			T3	4			0	0
			T4	4			22.03	9.48
			T5	4			0.73	1.45
			T6	4			0.7	1.4
			T7	4			0.73	1.45
2	D	mCh	WT	4			0.72	1.45
			SM	4			96.65	5.12
			SM-N	4			41.05	7.29
			T1	4			0	0
			T2	4			0	0
			T3	4			0	0
			T4	4			1.35	1.56
			T5	4			0	0
			T6	4			0.7	1.4
			T7	4			0.73	1.45
2	G		WT	3	143	37-58	100	0
			T4	3	135	31-53	41.51	4.27
			T5	3	147	46-51	3.89	0.62
			T6	3	143	40-60	2	0.24
			T7	3	141	42-51	2.38	0.11
			MD	3	137	39-56	4.03	2.03
3	C	mNG	WT	4	173	42-45	0.45	0.21
			SM	4	171	42-45	7.85	5.18
			SC	4	171	42-44	7.67	4.75
			SN	4	174	43-45	0.49	0.25
			ST	4	173	42-44	1	0.77
3	C	mCh	WT	4	173	42-45	0.35	0.22
			SM	4	171	42-45	5.91	4.2
			SC	4	171	42-44	12.63	7.36
			SN	4	174	43-45	0.45	0.23
			ST	4	173	42-44	0.89	0.58
3	D	mNG	WT	4			2.3	3.3
			SM	4			100	0
			SC	4			100	0
			SN	4			6.25	5.65
			ST	4			36.5	6.99
3	D	mCh	WT	4			2.3	1.92
			SM	4			99.4	1.2
			SC	4			100	0
			SN	4			3.98	3.86
			ST	4			28.3	5.98
3	E		WT	4			86.1	3.43
			SM	4			0	0
			SC	4			0	0
			SN	4			83.33	3.52
			ST	4			39.2	10.57
4	C	mNG	WT	4	172	42-44	0.47	0.21
			SC	4	166	39-43	14.06	10.16
			T3	4	170	40-44	0.44	0.22
			T4	4	152	34-41	10.83	8.32
			CC1	4	166	41-42	0.76	0.39
			CC2	4	167	40-43	6.47	6.11
4	C	mCh	WT	4	172	42-44	0.41	0.22
			SC	4	166	39-43	8.23	8.52
			T3	4	170	40-44	0.43	0.22
			T4	4	152	34-41	1.94	1.43
			CC1	4	166	41-42	0.53	0.29
			CC2	4	167	40-43	2.2	2
4	D	mNG	WT	4			1.7	3.4
			SC	4			100	0
			T3	4			2.28	1.84
			T4	4			99.4	1.2
			CC1	4			19.95	7.93
			CC2	4			94.48	6.32
4	D	mCh	WT	4			0.58	1.15
			SC	4			100	0
			T3	4			1.73	1.15
			T4	4			77.13	6.46
			CC1	4			6.7	5.43
			CC2	4			79.93	16.06
4	E		WT	4			79.65	4.4
			SC	4			0	0
			T3	4			0	0
			T4	4			0	0
			CC1	4			52.45	15.21
			CC2	4			1.78	3.55
5	C	mNG	WT	4	107	24-30	0.5	0.19
			SM	4	115	24-32	7.11	4.41
			AA	4	122	25-35	0.97	0.57
			BB	4	124	28-33	1.54	1.08
5	C	mCh	WT	4	107	24-30	0.51	0.19
			SM	4	115	24-32	4.79	3.84
			AA	4	122	25-35	1.03	0.61
			BB	4	124	28-33	1.36	0.88
5	D	mNG	WT	4			0	0
			SM	4			99.23	1.55
			AA	4			34.35	10.46
			BB	4			63.98	15.08
5	D	mCh	WT	4			1.85	3.7
			SM	4			95.3	5.41
			AA	4			41.7	5.69
			BB	4			60.3	9.57
5	E	mCh	WT	4			86.38	6.53
			SM	4			0	0
			AA	4			66.93	6.56
			BB	4			24.15	9.09
6	A		WT	4	147	27-46	80.25	8.25
			ST	4	156	31-48	56.75	7.86
			AA	4	151	29-46	55.18	8.07
			BB	4	155	30-47	24.88	2.03
6	B		WT	4	120	21-37	2.83	0.96
			ST	4	88	18-28	2.96	1.54
			AA	4	85	15-29	2.62	1.26
			BB	4	39	7-13	2.2	1.04
6	C		WT	4	147	27-46	1.125	2.25
			ST	4	156	31-48	86.65	6.471
			AA	4	151	29-46	83.85	6.301
			BB	4	155	30-47	92.5	2.103

### Sheet: Supp. Table 3
Figure	Panel	Subpanel	F	DFn	DFd	p	η²
1	D	mNG	101.9	2	420	<0.0001	0.3267
1	D	mCh	83.48	2	420	<0.0001	0.2844
1	E	mNG	576.8	2	9	<0.0001	0.9923
1	E	mCh	246.2	2	9	<0.0001	0.9821
1	F		204.5	2	9	<0.0001	0.9785
2	C	mNG	296.8	9	1389	<0.0001	0.6579
2	C	mCh	219.2	9	1389	<0.0001	0.5868
2	D	mNG	240.6	9	30	<0.0001	0.9863
2	D	mCh	456.7	9	30	<0.0001	0.9928
2	G		1237	5	12	<0.0001	0.9981
3	C	mNG	262.9	4	857	<0.0001	0.551015
3	C	mCh	340.6	4	857	<0.0001	0.6138
3	D	mNG	511.4	4	15	<0.0001	0.9927
3	D	mCh	873.3	4	15	<0.0001	0.9957
3	E		264.4	4	15	<0.0001	0.986
4	C	mNG	170.1	5	987	<0.0001	0.4629
4	C	mCh	115.3	5	987	<0.0001	0.3687
4	D	mNG	498.6	5	18	<0.0001	0.9928
4	D	mCh	153.2	5	18	<0.0001	0.977
4	E		111.4	5	18	<0.0001	0.9687
5	C	mNG	210	3	464	<0.0001	0.5759
5	C	mCh	109.5	3	464	<0.0001	0.4144
5	D	mNG	84.3	3	12	<0.0001	0.9547
5	D	mCh	145.2	3	12	<0.0001	0.9732
5	E		147.3	3	12	<0.0001	0.9736
6	A		41.43	3	12	<0.0001	0.912
6	B		4.039	3	328	0.0077	0.03562
6	C		331.3	3	12	<0.0001	0.9881

### Sheet: Supp. Table 4
Figure	Panel	Subpanel	Tukey's test	Mean diff.	95% CI	Adjusted p
1	D	mNG	WT vs. SM	-7.285	-8.765 to -5.805	<0.0001
			WT vs. dH	-8.824	-10.47 to -7.173	<0.0001
			SM vs. dH	-1.539	-3.206 to 0.1288	0.0775
1	D	mCh	WT vs. SM	-4.12	-5.086 to -3.154	<0.0001
			WT vs. dH	-5.364	-6.442 to -4.287	<0.0001
			SM vs. dH	-1.245	-2.333 to -0.1565	0.0203
1	E	mNG	WT vs. SM	-95.71	-104.7 to -86.68	<0.0001
			WT vs. dH	-94.46	-103.5 to -85.43	<0.0001
			SM vs. dH	1.245	-7.781 to 10.27	0.9222
1	E	mCh	WT vs. SM	-91.49	-104.7 to -78.29	<0.0001
			WT vs. dH	-90.2	-103.4 to -77.00	<0.0001
			SM vs. dH	1.295	-11.90 to 14.49	0.9597
1	F		WT vs. SM	76.6	64.39 to 88.81	<0.0001
			WT vs. dH	76.6	64.39 to 88.81	<0.0001
			SM vs. dH	0	-12.21 to 12.21	>0.9999
2	C	mNG	WT vs. SM	-7.943	-8.597 to -7.289	<0.0001
			WT vs. SM-N	-1.7	-2.364 to -1.035	<0.0001
			WT vs. T1	-0.0601	-0.7273 to 0.6071	>0.9999
			WT vs. T2	-0.04823	-0.7167 to 0.6202	>0.9999
			WT vs. T3	-0.02978	-0.6874 to 0.6278	>0.9999
			WT vs. T4	-0.3364	-0.9896 to 0.3167	0.8322
			WT vs. T5	-0.1173	-0.7808 to 0.5461	>0.9999
			WT vs. T6	0.06304	-0.5946 to 0.7206	>0.9999
			WT vs. T7	0.1612	-0.5047 to 0.8271	0.999
			SM vs. SM-N	6.244	5.586 to 6.901	<0.0001
			SM vs. T1	7.883	7.223 to 8.544	<0.0001
			SM vs. T2	7.895	7.233 to 8.557	<0.0001
			SM vs. T3	7.913	7.263 to 8.564	<0.0001
			SM vs. T4	7.607	6.961 to 8.253	<0.0001
			SM vs. T5	7.826	7.169 to 8.483	<0.0001
			SM vs. T6	8.006	7.356 to 8.657	<0.0001
			SM vs. T7	8.104	7.445 to 8.764	<0.0001
			SM-N vs. T1	1.64	0.9688 to 2.310	<0.0001
			SM-N vs. T2	1.651	0.9794 to 2.323	<0.0001
			SM-N vs. T3	1.67	1.009 to 2.331	<0.0001
			SM-N vs. T4	1.363	0.7064 to 2.020	<0.0001
			SM-N vs. T5	1.582	0.9153 to 2.249	<0.0001
			SM-N vs. T6	1.763	1.101 to 2.424	<0.0001
			SM-N vs. T7	1.861	1.191 to 2.530	<0.0001
			T1 vs. T2	0.01187	-0.6626 to 0.6863	>0.9999
			T1 vs. T3	0.03032	-0.6334 to 0.6940	>0.9999
			T1 vs. T4	-0.2763	-0.9357 to 0.3830	0.9472
			T1 vs. T5	-0.05722	-0.7267 to 0.6123	>0.9999
			T1 vs. T6	0.1231	-0.5406 to 0.7869	0.9999
			T1 vs. T7	0.2213	-0.4507 to 0.8933	0.9895
			T2 vs. T3	0.01845	-0.6465 to 0.6834	>0.9999
			T2 vs. T4	-0.2882	-0.9488 to 0.3724	0.9326
			T2 vs. T5	-0.06909	-0.7399 to 0.6017	>0.9999
			T2 vs. T6	0.1113	-0.5537 to 0.7763	>0.9999
			T2 vs. T7	0.2094	-0.4638 to 0.8826	0.9931
			T3 vs. T4	-0.3067	-0.9563 to 0.3430	0.894
			T3 vs. T5	-0.08754	-0.7475 to 0.5725	>0.9999
			T3 vs. T6	0.09282	-0.5613 to 0.7469	>0.9999
			T3 vs. T7	0.191	-0.4715 to 0.8534	0.9961
			T4 vs. T5	0.2191	-0.4364 to 0.8747	0.9883
			T4 vs. T6	0.3995	-0.2501 to 1.049	0.6354
			T4 vs. T7	0.4976	-0.1604 to 1.156	0.3286
			T5 vs. T6	0.1804	-0.4796 to 0.8404	0.9974
			T5 vs. T7	0.2785	-0.3898 to 0.9468	0.949
			T6 vs. T7	0.09815	-0.5643 to 0.7606	>0.9999
2	C	mCh	WT vs. SM	-7.899	-8.661 to -7.137	<0.0001
			WT vs. SM-N	-0.6299	-1.404 to 0.1446	0.2293
			WT vs. T1	0.08534	-0.6920 to 0.8627	>0.9999
			WT vs. T2	-0.02328	-0.8021 to 0.7556	>0.9999
			WT vs. T3	-0.06442	-0.8306 to 0.7018	>0.9999
			WT vs. T4	0.07045	-0.6906 to 0.8315	>0.9999
			WT vs. T5	0.1312	-0.6419 to 0.9042	>0.9999
			WT vs. T6	0.08286	-0.6834 to 0.8491	>0.9999
			WT vs. T7	0.07748	-0.6984 to 0.8534	>0.9999
			SM vs. SM-N	7.269	6.502 to 8.036	<0.0001
			SM vs. T1	7.984	7.215 to 8.754	<0.0001
			SM vs. T2	7.876	7.105 to 8.647	<0.0001
			SM vs. T3	7.835	7.076 to 8.593	<0.0001
			SM vs. T4	7.969	7.216 to 8.722	<0.0001
			SM vs. T5	8.03	7.265 to 8.795	<0.0001
			SM vs. T6	7.982	7.224 to 8.740	<0.0001
			SM vs. T7	7.976	7.208 to 8.744	<0.0001
			SM-N vs. T1	0.7153	-0.06627 to 1.497	0.1064
			SM-N vs. T2	0.6067	-0.1764 to 1.390	0.2941
			SM-N vs. T3	0.5655	-0.2049 to 1.336	0.3727
			SM-N vs. T4	0.7004	-0.06493 to 1.466	0.1064
			SM-N vs. T5	0.7611	-0.01614 to 1.538	0.0607
			SM-N vs. T6	0.7128	-0.05766 to 1.483	0.0979
			SM-N vs. T7	0.7074	-0.07269 to 1.488	0.114
			T1 vs. T2	-0.1086	-0.8945 to 0.6773	>0.9999
			T1 vs. T3	-0.1498	-0.9231 to 0.6236	0.9998
			T1 vs. T4	-0.01489	-0.7831 to 0.7533	>0.9999
			T1 vs. T5	0.04584	-0.7343 to 0.8260	>0.9999
			T1 vs. T6	-0.002482	-0.7758 to 0.7709	>0.9999
			T1 vs. T7	-0.007866	-0.7908 to 0.7751	>0.9999
			T2 vs. T3	-0.04114	-0.8160 to 0.7337	>0.9999
			T2 vs. T4	0.09373	-0.6760 to 0.8635	>0.9999
			T2 vs. T5	0.1545	-0.6271 to 0.9361	0.9998
			T2 vs. T6	0.1061	-0.6687 to 0.8810	>0.9999
			T2 vs. T7	0.1008	-0.6837 to 0.8852	>0.9999
			T3 vs. T4	0.1349	-0.6221 to 0.8918	>0.9999
			T3 vs. T5	0.1956	-0.5734 to 0.9646	0.9985
			T3 vs. T6	0.1473	-0.6149 to 0.9094	0.9998
			T3 vs. T7	0.1419	-0.6300 to 0.9138	0.9999
			T4 vs. T5	0.06073	-0.7031 to 0.8246	>0.9999
			T4 vs. T6	0.01241	-0.7445 to 0.7694	>0.9999
			T4 vs. T7	0.007028	-0.7597 to 0.7738	>0.9999
			T5 vs. T6	-0.04832	-0.8173 to 0.7207	>0.9999
			T5 vs. T7	-0.05371	-0.8324 to 0.7250	>0.9999
			T6 vs. T7	-0.005384	-0.7773 to 0.7665	>0.9999
2	D	mNG	WT vs. SM	-96.53	-108.2 to -84.88	<0.0001
			WT vs. SM-N	-81.2	-92.84 to -69.56	<0.0001
			WT vs. T1	1.45	-10.19 to 13.09	>0.9999
			WT vs. T2	0	-11.64 to 11.64	>0.9999
			WT vs. T3	1.45	-10.19 to 13.09	>0.9999
			WT vs. T4	-20.58	-32.22 to -8.934	<0.0001
			WT vs. T5	0.725	-10.92 to 12.37	>0.9999
			WT vs. T6	0.75	-10.89 to 12.39	>0.9999
			WT vs. T7	0.725	-10.92 to 12.37	>0.9999
			SM vs. SM-N	15.33	3.684 to 26.97	0.0033
			SM vs. T1	97.98	86.33 to 109.6	<0.0001
			SM vs. T2	96.53	84.88 to 108.2	<0.0001
			SM vs. T3	97.98	86.33 to 109.6	<0.0001
			SM vs. T4	75.95	64.31 to 87.59	<0.0001
			SM vs. T5	97.25	85.61 to 108.9	<0.0001
			SM vs. T6	97.28	85.63 to 108.9	<0.0001
			SM vs. T7	97.25	85.61 to 108.9	<0.0001
			SM-N vs. T1	82.65	71.01 to 94.29	<0.0001
			SM-N vs. T2	81.2	69.56 to 92.84	<0.0001
			SM-N vs. T3	82.65	71.01 to 94.29	<0.0001
			SM-N vs. T4	60.63	48.98 to 72.27	<0.0001
			SM-N vs. T5	81.93	70.28 to 93.57	<0.0001
			SM-N vs. T6	81.95	70.31 to 93.59	<0.0001
			SM-N vs. T7	81.93	70.28 to 93.57	<0.0001
			T1 vs. T2	-1.45	-13.09 to 10.19	>0.9999
			T1 vs. T3	0	-11.64 to 11.64	>0.9999
			T1 vs. T4	-22.03	-33.67 to -10.38	<0.0001
			T1 vs. T5	-0.725	-12.37 to 10.92	>0.9999
			T1 vs. T6	-0.7	-12.34 to 10.94	>0.9999
			T1 vs. T7	-0.725	-12.37 to 10.92	>0.9999
			T2 vs. T3	1.45	-10.19 to 13.09	>0.9999
			T2 vs. T4	-20.58	-32.22 to -8.934	<0.0001
			T2 vs. T5	0.725	-10.92 to 12.37	>0.9999
			T2 vs. T6	0.75	-10.89 to 12.39	>0.9999
			T2 vs. T7	0.725	-10.92 to 12.37	>0.9999
			T3 vs. T4	-22.03	-33.67 to -10.38	<0.0001
			T3 vs. T5	-0.725	-12.37 to 10.92	>0.9999
			T3 vs. T6	-0.7	-12.34 to 10.94	>0.9999
			T3 vs. T7	-0.725	-12.37 to 10.92	>0.9999
			T4 vs. T5	21.3	9.659 to 32.94	<0.0001
			T4 vs. T6	21.33	9.684 to 32.97	<0.0001
			T4 vs. T7	21.3	9.659 to 32.94	<0.0001
			T5 vs. T6	0.025	-11.62 to 11.67	>0.9999
			T5 vs. T7	0	-11.64 to 11.64	>0.9999
			T6 vs. T7	-0.025	-11.67 to 11.62	>0.9999
2	D	mCh	WT vs. SM	-95.93	-103.1 to -88.77	<0.0001
			WT vs. SM-N	-40.33	-47.48 to -33.17	<0.0001
			WT vs. T1	0.725	-6.427 to 7.877	>0.9999
			WT vs. T2	0.725	-6.427 to 7.877	>0.9999
			WT vs. T3	0.725	-6.427 to 7.877	>0.9999
			WT vs. T4	-0.625	-7.777 to 6.527	>0.9999
			WT vs. T5	0.725	-6.427 to 7.877	>0.9999
			WT vs. T6	0.025	-7.127 to 7.177	>0.9999
			WT vs. T7	0	-7.152 to 7.152	>0.9999
			SM vs. SM-N	55.6	48.45 to 62.75	<0.0001
			SM vs. T1	96.65	89.50 to 103.8	<0.0001
			SM vs. T2	96.65	89.50 to 103.8	<0.0001
			SM vs. T3	96.65	89.50 to 103.8	<0.0001
			SM vs. T4	95.3	88.15 to 102.5	<0.0001
			SM vs. T5	96.65	89.50 to 103.8	<0.0001
			SM vs. T6	95.95	88.80 to 103.1	<0.0001
			SM vs. T7	95.93	88.77 to 103.1	<0.0001
			SM-N vs. T1	41.05	33.90 to 48.20	<0.0001
			SM-N vs. T2	41.05	33.90 to 48.20	<0.0001
			SM-N vs. T3	41.05	33.90 to 48.20	<0.0001
			SM-N vs. T4	39.7	32.55 to 46.85	<0.0001
			SM-N vs. T5	41.05	33.90 to 48.20	<0.0001
			SM-N vs. T6	40.35	33.20 to 47.50	<0.0001
			SM-N vs. T7	40.33	33.17 to 47.48	<0.0001
			T1 vs. T2	0	-7.152 to 7.152	>0.9999
			T1 vs. T3	0	-7.152 to 7.152	>0.9999
			T1 vs. T4	-1.35	-8.502 to 5.802	0.9996
			T1 vs. T5	0	-7.152 to 7.152	>0.9999
			T1 vs. T6	-0.7	-7.852 to 6.452	>0.9999
			T1 vs. T7	-0.725	-7.877 to 6.427	>0.9999
			T2 vs. T3	0	-7.152 to 7.152	>0.9999
			T2 vs. T4	-1.35	-8.502 to 5.802	0.9996
			T2 vs. T5	0	-7.152 to 7.152	>0.9999
			T2 vs. T6	-0.7	-7.852 to 6.452	>0.9999
			T2 vs. T7	-0.725	-7.877 to 6.427	>0.9999
			T3 vs. T4	-1.35	-8.502 to 5.802	0.9996
			T3 vs. T5	0	-7.152 to 7.152	>0.9999
			T3 vs. T6	-0.7	-7.852 to 6.452	>0.9999
			T3 vs. T7	-0.725	-7.877 to 6.427	>0.9999
			T4 vs. T5	1.35	-5.802 to 8.502	0.9996
			T4 vs. T6	0.65	-6.502 to 7.802	>0.9999
			T4 vs. T7	0.625	-6.527 to 7.777	>0.9999
			T5 vs. T6	-0.7	-7.852 to 6.452	>0.9999
			T5 vs. T7	-0.725	-7.877 to 6.427	>0.9999
			T6 vs. T7	-0.025	-7.177 to 7.127	>0.9999
2	G		WT vs. T4	58.49	53.15 to 63.83	<0.0001
			WT vs. T5	96.11	90.77 to 101.5	<0.0001
			WT vs. T6	98	92.66 to 103.3	<0.0001
			WT vs. T7	97.62	92.28 to 103.0	<0.0001
			WT vs. MD	95.97	90.63 to 101.3	<0.0001
			T4 vs. T5	37.62	32.28 to 42.96	<0.0001
			T4 vs. T6	39.51	34.16 to 44.85	<0.0001
			T4 vs. T7	39.12	33.78 to 44.46	<0.0001
			T4 vs. MD	37.47	32.13 to 42.82	<0.0001
			T5 vs. T6	1.888	-3.453 to 7.228	0.8347
			T5 vs. T7	1.505	-3.835 to 6.846	0.9261
			T5 vs. MD	-0.1427	-5.483 to 5.198	>0.9999
			T6 vs. T7	-0.3823	-5.723 to 4.958	0.9999
			T6 vs. MD	-2.03	-7.371 to 3.310	0.7916
			T7 vs. MD	-1.648	-6.989 to 3.693	0.8966
3	C	mNG	WT vs. SM	-7.408	-8.338 to -6.477	<0.0001
			WT vs. SC	-7.226	-8.156 to -6.296	<0.0001
			WT vs. SN	-0.04451	-0.9708 to 0.8818	>0.9999
			WT vs. ST	-0.5666	-1.494 to 0.3611	0.4534
			SM vs. SC	0.1818	-0.7513 to 1.115	0.984
			SM vs. SN	7.363	6.434 to 8.292	<0.0001
			SM vs. ST	6.841	5.911 to 7.772	<0.0001
			SC vs. SN	7.182	6.253 to 8.111	<0.0001
			SC vs. ST	6.659	5.729 to 7.590	<0.0001
			SN vs. ST	-0.5221	-1.448 to 0.4043	0.5362
3	C	mCh	WT vs. SM	-5.565	-6.681 to -4.448	<0.0001
			WT vs. SC	-12.28	-13.40 to -11.17	<0.0001
			WT vs. SN	-0.106	-1.217 to 1.005	0.999
			WT vs. ST	-0.5447	-1.658 to 0.5684	0.6677
			SM vs. SC	-6.72	-7.840 to -5.601	<0.0001
			SM vs. SN	5.459	4.344 to 6.573	<0.0001
			SM vs. ST	5.02	3.904 to 6.136	<0.0001
			SC vs. SN	12.18	11.06 to 13.29	<0.0001
			SC vs. ST	11.74	10.62 to 12.86	<0.0001
			SN vs. ST	-0.4386	-1.550 to 0.6728	0.8175
3	D	mNG	WT vs. SM	-97.7	-107.0 to -88.36	<0.0001
			WT vs. SC	-97.7	-107.0 to -88.36	<0.0001
			WT vs. SN	-3.95	-13.29 to 5.395	0.6922
			WT vs. ST	-34.2	-43.54 to -24.86	<0.0001
			SM vs. SC	0	-9.345 to 9.345	>0.9999
			SM vs. SN	93.75	84.41 to 103.1	<0.0001
			SM vs. ST	63.5	54.16 to 72.84	<0.0001
			SC vs. SN	93.75	84.41 to 103.1	<0.0001
			SC vs. ST	63.5	54.16 to 72.84	<0.0001
			SN vs. ST	-30.25	-39.59 to -20.91	<0.0001
3	D	mCh	WT vs. SM	-97.1	-104.4 to -89.80	<0.0001
			WT vs. SC	-97.7	-105.0 to -90.40	<0.0001
			WT vs. SN	-1.675	-8.972 to 5.622	0.9513
			WT vs. ST	-26	-33.30 to -18.70	<0.0001
			SM vs. SC	-0.6	-7.897 to 6.697	0.999
			SM vs. SN	95.43	88.13 to 102.7	<0.0001
			SM vs. ST	71.1	63.80 to 78.40	<0.0001
			SC vs. SN	96.03	88.73 to 103.3	<0.0001
			SC vs. ST	71.7	64.40 to 79.00	<0.0001
			SN vs. ST	-24.33	-31.62 to -17.03	<0.0001
3	E		WT vs. SM	86.1	74.72 to 97.48	<0.0001
			WT vs. SC	86.1	74.72 to 97.48	<0.0001
			WT vs. SN	2.775	-8.609 to 14.16	0.9402
			WT vs. ST	46.9	35.52 to 58.28	<0.0001
			SM vs. SC	0	-11.38 to 11.38	>0.9999
			SM vs. SN	-83.33	-94.71 to -71.94	<0.0001
			SM vs. ST	-39.2	-50.58 to -27.82	<0.0001
			SC vs. SN	-83.33	-94.71 to -71.94	<0.0001
			SC vs. ST	-39.2	-50.58 to -27.82	<0.0001
			SN vs. ST	44.13	32.74 to 55.51	<0.0001
4	C	mNG	WT vs. SC	-13.59	-15.41 to -11.78	<0.0001
			WT vs. T3	0.0325	-1.773 to 1.838	>0.9999
			WT vs. T4	-10.36	-12.21 to -8.498	<0.0001
			WT vs. CC1	-0.2898	-2.106 to 1.526	0.9975
			WT vs. CC2	-5.997	-7.810 to -4.184	<0.0001
			SC vs. T3	13.63	11.80 to 15.45	<0.0001
			SC vs. T4	3.237	1.363 to 5.110	<0.0001
			SC vs. CC1	13.3	11.47 to 15.14	<0.0001
			SC vs. CC2	7.596	5.767 to 9.425	<0.0001
			T3 vs. T4	-10.39	-12.25 to -8.526	<0.0001
			T3 vs. CC1	-0.3223	-2.144 to 1.499	0.996
			T3 vs. CC2	-6.03	-7.848 to -4.211	<0.0001
			T4 vs. CC1	10.07	8.193 to 11.94	<0.0001
			T4 vs. CC2	4.36	2.488 to 6.231	<0.0001
			CC1 vs. CC2	-5.707	-7.537 to -3.878	<0.0001
4	C	mCh	WT vs. SC	-7.814	-8.941 to -6.687	<0.0001
			WT vs. T3	-0.01484	-1.135 to 1.105	>0.9999
			WT vs. T4	-1.522	-2.675 to -0.3691	0.0024
			WT vs. CC1	-0.114	-1.241 to 1.013	0.9997
			WT vs. CC2	-1.782	-2.907 to -0.6570	<0.0001
			SC vs. T3	7.799	6.669 to 8.929	<0.0001
			SC vs. T4	6.292	5.129 to 7.454	<0.0001
			SC vs. CC1	7.7	6.563 to 8.837	<0.0001
			SC vs. CC2	6.032	4.897 to 7.167	<0.0001
			T3 vs. T4	-1.507	-2.663 to -0.3511	0.0029
			T3 vs. CC1	-0.0992	-1.229 to 1.031	0.9999
			T3 vs. CC2	-1.767	-2.896 to -0.6389	0.0001
			T4 vs. CC1	1.408	0.2453 to 2.571	0.0075
			T4 vs. CC2	-0.2601	-1.421 to 0.9009	0.988
			CC1 vs. CC2	-1.668	-2.803 to -0.5330	0.0004
4	D	mNG	WT vs. SC	-98.3	-108.3 to -88.29	<0.0001
			WT vs. T3	-0.575	-10.59 to 9.440	>0.9999
			WT vs. T4	-97.7	-107.7 to -87.69	<0.0001
			WT vs. CC1	-18.25	-28.26 to -8.235	0.0002
			WT vs. CC2	-92.78	-102.8 to -82.76	<0.0001
			SC vs. T3	97.73	87.71 to 107.7	<0.0001
			SC vs. T4	0.6	-9.415 to 10.61	>0.9999
			SC vs. CC1	80.05	70.04 to 90.06	<0.0001
			SC vs. CC2	5.525	-4.490 to 15.54	0.5172
			T3 vs. T4	-97.13	-107.1 to -87.11	<0.0001
			T3 vs. CC1	-17.68	-27.69 to -7.660	0.0003
			T3 vs. CC2	-92.2	-102.2 to -82.19	<0.0001
			T4 vs. CC1	79.45	69.44 to 89.46	<0.0001
			T4 vs. CC2	4.925	-5.090 to 14.94	0.6311
			CC1 vs. CC2	-74.53	-84.54 to -64.51	<0.0001
4	D	mCh	WT vs. SC	-99.43	-116.1 to -82.72	<0.0001
			WT vs. T3	-1.15	-17.86 to 15.56	>0.9999
			WT vs. T4	-76.55	-93.26 to -59.84	<0.0001
			WT vs. CC1	-6.125	-22.83 to 10.58	0.8473
			WT vs. CC2	-79.35	-96.06 to -62.64	<0.0001
			SC vs. T3	98.28	81.57 to 115.0	<0.0001
			SC vs. T4	22.88	6.166 to 39.58	0.0044
			SC vs. CC1	93.3	76.59 to 110.0	<0.0001
			SC vs. CC2	20.08	3.366 to 36.78	0.0135
			T3 vs. T4	-75.4	-92.11 to -58.69	<0.0001
			T3 vs. CC1	-4.975	-21.68 to 11.73	0.9288
			T3 vs. CC2	-78.2	-94.91 to -61.49	<0.0001
			T4 vs. CC1	70.43	53.72 to 87.13	<0.0001
			T4 vs. CC2	-2.8	-19.51 to 13.91	0.994
			CC1 vs. CC2	-73.23	-89.93 to -56.52	<0.0001
4	E		WT vs. SC	79.65	64.76 to 94.54	<0.0001
			WT vs. T3	79.65	64.76 to 94.54	<0.0001
			WT vs. T4	79.65	64.76 to 94.54	<0.0001
			WT vs. CC1	27.2	12.31 to 42.09	0.0002
			WT vs. CC2	77.88	62.99 to 92.76	<0.0001
			SC vs. T3	0	-14.89 to 14.89	>0.9999
			SC vs. T4	0	-14.89 to 14.89	>0.9999
			SC vs. CC1	-52.45	-67.34 to -37.56	<0.0001
			SC vs. CC2	-1.775	-16.66 to 13.11	0.9988
			T3 vs. T4	0	-14.89 to 14.89	>0.9999
			T3 vs. CC1	-52.45	-67.34 to -37.56	<0.0001
			T3 vs. CC2	-1.775	-16.66 to 13.11	0.9988
			T4 vs. CC1	-52.45	-67.34 to -37.56	<0.0001
			T4 vs. CC2	-1.775	-16.66 to 13.11	0.9988
			CC1 vs. CC2	50.68	35.79 to 65.56	<0.0001
5	C	mNG	WT vs. SM	-6.607	-7.395 to -5.818	<0.0001
			WT vs. AA	-0.4724	-1.250 to 0.3052	0.399
			WT vs. BB	-1.043	-1.818 to -0.2683	0.0032
			SM vs. AA	6.134	5.371 to 6.897	<0.0001
			SM vs. BB	5.564	4.804 to 6.324	<0.0001
			AA vs. BB	-0.5706	-1.319 to 0.1780	0.2028
5	C	mCh	WT vs. SM	-4.277	-4.964 to -3.589	<0.0001
			WT vs. AA	-0.5204	-1.198 to 0.1575	0.1973
			WT vs. BB	-0.8448	-1.520 to -0.1695	0.0073
			SM vs. AA	3.756	3.091 to 4.421	<0.0001
			SM vs. BB	3.432	2.769 to 4.094	<0.0001
			AA vs. BB	-0.3244	-0.9771 to 0.3282	0.575
5	D	mNG	WT vs. SM	-99.23	-118.6 to -79.89	<0.0001
			WT vs. AA	-34.35	-53.68 to -15.02	0.001
			WT vs. BB	-63.98	-83.31 to -44.64	<0.0001
			SM vs. AA	64.88	45.54 to 84.21	<0.0001
			SM vs. BB	35.25	15.92 to 54.58	0.0008
			AA vs. BB	-29.63	-48.96 to -10.29	0.0032
5	D	mCh	WT vs. SM	-93.45	-107.0 to -79.89	<0.0001
			WT vs. AA	-39.85	-53.41 to -26.29	<0.0001
			WT vs. BB	-58.45	-72.01 to -44.89	<0.0001
			SM vs. AA	53.6	40.04 to 67.16	<0.0001
			SM vs. BB	35	21.44 to 48.56	<0.0001
			AA vs. BB	-18.6	-32.16 to -5.038	0.0073
5	E		WT vs. SM	86.38	72.76 to 99.99	<0.0001
			WT vs. AA	19.45	5.831 to 33.07	0.0055
			WT vs. BB	62.23	48.61 to 75.84	<0.0001
			SM vs. AA	-66.93	-80.54 to -53.31	<0.0001
			SM vs. BB	-24.15	-37.77 to -10.53	0.001
			AA vs. BB	42.78	29.16 to 56.39	<0.0001
6	A		WT vs. ST	23.5	8.693 to 38.31	0.0024
			WT vs. AA	25.08	10.27 to 39.88	0.0015
			WT vs. BB	55.38	40.57 to 70.18	<0.0001
			ST vs. AA	1.575	-13.23 to 16.38	0.9885
			ST vs. BB	31.88	17.07 to 46.68	0.0002
			AA vs. BB	30.3	15.49 to 45.11	0.0003
6	B		WT vs. ST	-0.1336	-0.5773 to 0.3100	0.8645
			WT vs. AA	0.2092	-0.2390 to 0.6574	0.6238
			WT vs. BB	0.6349	0.05222 to 1.218	0.0266
			ST vs. AA	0.3429	-0.1379 to 0.8236	0.2558
			ST vs. BB	0.7686	0.1604 to 1.377	0.0066
			AA vs. BB	0.4257	-0.1857 to 1.037	0.2762
6	C		WT vs. ST	-85.53	-95.54 to -75.51	<0.0001
			WT vs. AA	-82.73	-92.74 to -72.71	<0.0001
			WT vs. BB	-91.38	-101.4 to -81.36	<0.0001
			ST vs. AA	2.8	-7.217 to 12.82	0.8393
			ST vs. BB	-5.85	-15.87 to 4.167	0.3494
			AA vs. BB	-8.65	-18.67 to 1.367	0.0994
